# Modeling Global Genomic Instability in Chronic Myeloid Leukemia (CML) using patient-derived induced pluripotent stem cells (iPSC)

**DOI:** 10.1101/2022.09.09.505857

**Authors:** Gladys Telliam, Christophe Desterke, Jusuf Imeri, Radhia M’Kacher, Noufissa Oudrhiri, Estelle Balducci, Micheline Fontaine-Arnoux, Hervé Acloque, Annelise Bennaceur-Griscelli, Ali G. Turhan

## Abstract

Using induced Pluripotent Stem Cell (iPSC) technology, it is now possible to reprogram the primary leukemic cells to pluripotency and generate a major source of stem cells. To determine the feasibility of modeling global genomic instability characterizing chronic myeloid leukemia (CML) progression towards blast crisis (BC), we have used a patient-specific iPSC line that has been submitted to in vitro mutagenesis with the mutagenic agent N-ethyl-N-nitrosourea (ENU). Increased genomic instability was validated using g-H2AX and micronuclei assays. As compared to non-mutagenized cultures, these iPSC generated an increased numbers of progenitors (x 5-Fold) which proliferated in liquid cultures with a blast cell morphology. CGH array analyses were performed using ENU-treated iPSC-derived hematopoietic cells in two different time points as compared to leukemic iPSC cultured without ENU. Several cancer genes were found to be involved in the ENU-treated cultures, some known to be altered in leukemia (BLM, IKZF1, NCOA2, ALK, EP300, ERG, MKL1, PHF6 and TET1). Remarkably, transcriptome geodataset GSE4170 (Radich et al., 2006) allowed us to associate 125 of 249 of the aberrations that we detected in CML iPSC, with genes already described during progression of CML to BC (p-value =9.43exp32, after ANOVA with 1000 permutations). 38 most predictive aberrations allowed perfect reclassification of BC and chronic phase samples by unsupervised classification. Among these candidates, eleven of them have been described in CML physiopathology and connected to tyrosine kinase inhibitor (TKI) resistance and genomic instability. Overall, these results demonstrated that we have generated for the first time to our knowledge, an in vitro genetic instability model in CML, reproducing genomic events described in patients with BC. This tool using patient-derived iPSC could be of interest to study CML progression, to discover novel targets and eventually to test novel therapies.
