## Supplementary material for "Modeling Global Genomic Instability in Chronic Myeloid Leukemia (CML) using patient-derived induced pluripotent stem cells (iPSC)": Suppl Table 3

### Sheet: ANOVA 125 expression CD34+ cell
gene symbol	iPSCs clone input ID	Fisher ratio between 3 groups CP-AP-BC	ANOVA p value
LIN7A	CB32	215.56941	0.0
ACTB	CFC	182.31296	0.0
FES	CB32	172.89551	0.0
THSD1	CB32	146.0572	0.0
SEMA4B	CB32	139.61647	0.0
MAP7D3	CFC	122.921455	0.0
DDX50	CFC	122.135765	0.0
OLFM4	CB32	101.02237	0.0
AUTS2	CB32	100.01155	0.0
ACP1	CB32	92.44122	0.0
MKL1	CFC	89.19629	0.0
TRIM21	CFC	88.22894	0.0
ANPEP	CB32	86.09485	0.0
ABCE1	CB32	84.40471	0.0
FHL1	CFC	76.52023	0.0
MDH1	CFC	75.35449	0.0
RADIL	CFC	60.81158	0.0
SLA	CFC	60.346706	0.0
CSF2RA	CB32	57.06004	0.0
NDUFA5	CB32	56.917812	0.0
ARFGEF1	CB32	56.49031	0.0
NIPA1	CFC	53.872334	0.0
IKZF1	CB32	51.310764	0.0
OTUD4	CB32	48.73401	0.0
KIF7	CB32	48.434265	0.0
SH3YL1	CB32	48.32593	0.0
UBE3A	CB32	47.961647	0.0
CYFIP1	CFC	46.4612	0.0
KCNJ15	CFC	43.430096	0.0
SULF1	CB32	40.926533	0.0
SUGT1	CB32	39.29305	0.0
SMARCA5	CB32	38.74591	0.0
DDX21	CFC	37.320934	0.0
WBSCR17	CB32	36.45154	0.0
ZBED1	CB32	35.07079	0.0
INPP4B	CB32	34.397663	0.0
LRIG1	CB32	33.88296	0.0
IQGAP1	CB32	32.27545	0.0
HTATSF1	CFC	31.541613	0.0
MAGEC2	CFC	31.207071	0.0
IL3RA	CB32	30.926813	0.0
VPS33B	CB32	29.362936	0.0
AP3S2	CB32	28.036549	0.0
SLC25A26	CB32	26.981903	0.0
VPS54	CFC	25.58878	0.0
EP300	CFC	25.02141	0.0
EFNA5	CB32	23.95139	0.0
STOX1	CFC	23.59175	0.0
SLC25A6	CB32	22.472696	0.0
VPS36	CB32	22.4389	0.0
LRRC6	CFC	22.14113	0.0
RBAK	CFC	21.135735	0.0
HBG1	CFC	20.724888	0.0
HHIP	CB32	20.555965	0.0
MYT1L	CB32	18.827398	0.0
HBG2	CFC	18.42848	0.0
PXDN	CB32	18.416037	0.0
PBLD	CFC	18.312443	0.0
CD99	CB32	18.297405	0.0
HPRT1	CFC	18.124767	0.0
SNTG2	CB32	17.908371	0.0
SLC29A4	CFC	17.270157	0.0
GPC3	CFC	17.2222	0.0
GTPBP6	CB32	16.874882	0.0
HBB	CFC	16.01983	0.0
MFGE8	CB32	15.865699	0.0
ARL6IP5	CB32	15.735494	0.0
AFTPH	CFC	15.498697	0.0
CKAP2	CB32	15.172998	0.0
PEX11A	CB32	14.965949	0.0
ALK	CFC	14.688158	0.0
PRKD1	CFC	14.588078	0.0
AASS	CB32	14.578841	0.0
SLC25A17	CFC	13.995771	0.0
TSPY1	CFC	13.425851	0.0
KHDRBS3	CFC	13.371456	0.0
FURIN	CB32	13.152971	0.0
PPFIA2	CB32	13.103135	0.0
EXT1	CB32	12.783998	0.0
SERTAD2	CFC	12.677209	0.0
SV2B	CB32	12.572656	0.0
SPANXA1	CFC	12.314715	0.0
FAM150B	CB32	11.818637	0.0
FREM3	CB32	11.635221	0.0
SNRPN	CB32	11.364422	0.0
SLC25A16	CFC	11.246708	0.0
SNURF	CB32	11.203585	0.0
VGLL1	CFC	10.939671	0.0
PLCXD1	CB32	10.469695	0.0
ZNF680	CFC	10.261378	0.0
TRAM1	CB32	10.222266	0.001
MXRA5	CB32	10.036674	0.0
SAGE1	CFC	9.786489	0.0
FRMD7	CFC	9.668986	0.0
NDRG1	CFC	9.577054	0.0
CYLC2	CFC	9.539515	0.0
CRTC3	CB32	9.517615	0.0
BLM	CB32	9.369688	0.001
IQUB	CB32	9.301357	0.0
NTRK3	CB32	9.279827	0.0
MAGI1	CB32	9.233566	0.001
PPP2R3B	CB32	9.042014	0.001
MESP1	CB32	8.955184	0.0
OR52A1	CFC	8.828353	0.0
EXOC5	CB32	8.788466	0.0
VCX3A	CB32	8.75412	0.0
SPAM1	CB32	8.667325	0.0
LOC644538	CFC	8.547939	0.0
TTTY2	CFC	8.409064	0.0
RBX1	CFC	8.396417	0.001
ARSE	CB32	8.360099	0.001
C15orf38	CB32	8.338092	0.0
C20orf108	CFC	8.302002	0.0
IRX1	CFC	8.176636	0.001
WIPI2	CFC	7.9737787	0.0
TNRC18	CFC	7.971811	0.0
RUFY2	CFC	7.926704	0.0
HSPC159	CFC	7.8828244	0.0
NCOA2	CB32	7.5606246	0.001
PELI1	CFC	7.333281	0.0
LECT1	CB32	7.260528	0.0
FBXL17	CB32	6.8885283	0.001
HNRNPH3	CFC	6.847234	0.0
TMEM18	CB32	6.421861	0.001
PTPRZ1	CB32	6.2886643	0.0
